# A proteogenomic resource enabling integrated analysis of *Listeria* genotype-proteotype-phenotype relationships

**DOI:** 10.1101/668053

**Authors:** Adithi R. Varadarajan, Maria P. Pavlou, Sandra Goetze, Virginie Grosboillot, Yang Shen, Martin J. Loessner, Christian H. Ahrens, Bernd Wollscheid

## Abstract

*Listeria monocytogenes* is an opportunistic foodborne pathogen responsible for listeriosis, a potentially fatal foodborne disease. Many different *Listeria* strains and serotypes exist, but a proteogenomic resource that bridges the gap in our molecular understanding of the relationships between the *Listeria* genotypes and phenotypes via proteotypes is still missing. Here we devised a next-generation proteogenomics strategy that enables the community to rapidly proteotype *Listeria* strains and relate this information back to the genotype. Based on sequencing and *de novo* assembly of the two most commonly used *Listeria* model strains, EGD-e and ScottA, we established two comprehensive *Listeria* proteogenomic databases. A genome comparison established core- and strain-specific genes potentially responsible for virulence differences. Next, we established a DIA/SWATH-based proteotyping strategy, including a new and robust sample preparation workflow, that enables the reproducible, sensitive, and relative quantitative measurement of *Listeria* proteotypes. This reusable and publically available DIA/SWATH library covers 70% of open reading frames of *Listeria* and represents the most extensive spectral library for *Listeria* proteotype analysis to date. We used these two new resources to investigate the *Listeria* proteotype in states mimicking the upper gastrointestinal passage. Exposure of *Listeria* to bile salts at 37 °C, which simulates conditions encountered in the duodenum, showed significant proteotype perturbations including an increase of FlaA, the structural protein of flagella. Given that *Listeria* is known to lose its flagella above 30 °C, this was an unexpected finding. The formation of flagella, which might have implications on infectivity, was validated by parallel reaction monitoring and light and scanning electron microscopy. *flaA* transcript levels were not significantly different with and without exposure to bile salts at 37 °C, suggesting regulation at the post-transcriptional level. Together, these analyses provide a comprehensive proteogenomic resource and toolbox for the *Listeria* community enabling the analysis of *Listeria* genotype-proteotype-phenotype relationships.
