## Supplementary material for "A proteogenomic resource enabling integrated analysis of *Listeria* genotype-proteotype-phenotype relationships": S6 Table

### Sheet: EGDe
protein-group	start	end	sequence length	protein-type	protein-reference-id	total - psms	total - peptides
CP023861ORF_+10aa_orf|2739563_2739474_-1_CTG_29	2739563	2739474	16	in-silico ORFs protein	CP023861ORF|2739533_2739474_-1_GTG_19	6	1
CP023861ORF|1911620_1911564_-1_TTG_18	1911620	1911564	18	in-silico ORFs protein	CP023861ORF|1911620_1911564_-1_TTG_18	4	1
CP023861ORF|2021480_2021367_-1_ATG_37	2021480	2021367	37	in-silico ORFs protein	CP023861ORF|2021480_2021367_-1_ATG_37	10	1
CP023861ORF|2125849_2125914_+1_TTG_21	2125849	2125914	21	in-silico ORFs protein	CP023861ORF|2125849_2125914_+1_TTG_21	9	1
CP023861ORF|2646579_2646680_+3_GTG_33	2646579	2646680	33	in-silico ORFs protein	CP023861ORF|2646579_2646680_+3_GTG_33	6	1
CP023861PROD|1277159_1277022_-1_ATG_45	1277159	1277022	45	Prodigal protein	CP023861PROD|1277159_1277022_-1_ATG_45	44	2
CP023861PROD|1952561_1951281_-1_ATG_426	1952561	1951281	426	Prodigal protein	CP023861PROD|1952561_1951281_-1_ATG_426	83	14
CRH04_07815_+10aa_prod|1543069_1542401_-2_ATG_222	1543069	1542401	21	extension/reduction to RefSeq protein	CRH04_07815|+10aa_prod|1543039_1542401_-2_ATG_212	25	1

### Sheet: ScottA
protein-group	start	end	sequence length	protein-type	protein-reference-id	total - psms	total - peptides
CP023862ORF_+10aa_orf|2828341_2828252_-3_CTG_29	2828341	2828252	12	in-silico ORFs protein	CP023862ORF|2828311_2828252_-3_GTG_19	8	1
CP023862ORF|1423045_1423104_+1_GTG_19	1423045	1423104	19	in-silico ORFs protein	CP023862ORF|1423045_1423104_+1_GTG_19	7	1
CP023862ORF|2686024_2685965_-3_ATG_19	2686024	2685965	19	in-silico ORFs protein	CP023862ORF|2686024_2685965_-3_ATG_19	5	1
CP023862PROD|1350509_1350372_-2_ATG_45	1350509	1350372	45	Prodigal protein	CP023862PROD|1350509_1350372_-2_ATG_45	35	2
CP023862PROD|1833259_1830719_-3_ATG_846	1833259	1830719	846	Prodigal protein	CP023862PROD|1833259_1830719_-3_ATG_846	33	9
CRH05_08395_+10aa_prod|1613802_1613134_-1_ATG_222	1613802	1613134	21	extension/reduction to RefSeq protein	CRH05_08395|+10aa_prod|1613772_1613134_-1_ATG_212	26	1
CRH05_09170_p_-75aa_prod|1780491_1779868_-1_TTG_207	1780491	1779868	207	Prodigal protein		17	3
CRH05_09715_-1aa_prod|1883674_1881935_-3_GTG_579	1883674	1881935	10	extension/reduction to RefSeq protein	CRH05_09715|-1aa_prod|1883677_1881935_-3_TTG_580	22	2
