## Supplementary material for "A proteogenomic resource enabling integrated analysis of *Listeria* genotype-proteotype-phenotype relationships": S11 Table

### Sheet: genes_of_interest_bile-salts
Locus_tag_EGD-e	Locus_tag_ScottA	Best_match_EGD-e_Uniprot	Best_match_EGD-e_ref●	gene name	Operon#	References
CRH04_04650*	CRH05_05085*	Q7AP79	lmo0895	sigB	Operon_136	Dowd GC, Joyce SA, Hill C, Gahan CGM. Investigation of the mechanisms by which Listeria monocytogenes grows in porcine gallbladder bile. Infect Immun. 2011;79: 369–379.
CRH04_03930	CRH05_04380	Q8Y8Y8	lmo0754	btlB		Begley M, Sleator RD, Gahan CGM, Hill C. Contribution of Three Bile-Associated Loci, bsh, pva, and btlB, to Gastrointestinal Persistence and Bile Tolerance of Listeria monocytogenes. Infect Immun. 2005;73: 894-904.
CRH04_07345*	CRH05_07925*	Q8Y779	lmo1417	btlA	Operon_231	Begley M, Gahan CGM, Hill C. The interaction between bacteria and bile. FEMS Microbiol Rev. 2005;29: 625–651.
CRH04_02340**		Q8Y9S7	lmo0446	pva		Begley M, Sleator RD, Gahan CGM, Hill C. Contribution of Three Bile-Associated Loci, bsh, pva, and btlB, to Gastrointestinal Persistence and Bile Tolerance of Listeria monocytogenes. Infect Immun. 2005;73: 894-904.
CRH04_07365*	CRH05_07945*	Q7AP69	lmo1421	bilEA	Operon_232	Sleator RD, Wemekamp-Kamphuis HH, Gahan CG, Abee T, Hill C. A PrfA-regulated bile exclusion system (BilE) is a novel virulence factor in Listeria monocytogenes. Mol Microbiol. 2005;55: 1183-1195
CRH04_07370*	CRH05_07950*	Q8Y775	lmo1422	bilEB	Operon_232	Sleator RD, Wemekamp-Kamphuis HH, Gahan CG, Abee T, Hill C. A PrfA-regulated bile exclusion system (BilE) is a novel virulence factor in Listeria monocytogenes. Mol Microbiol. 2005;55: 1183-1195; Dowd GC, Joyce SA, Hill C, Gahan CGM. Investigation of the mechanisms by which Listeria monocytogenes grows in porcine gallbladder bile. Infect Immun. 2011;79: 369–379.
CRH04_10800*	CRH05_11390	Q8Y5J3	lmo2067	bsh		Begley M, Sleator RD, Gahan CGM, Hill C. Contribution of Three Bile-Associated Loci, bsh, pva, and btlB, to Gastrointestinal Persistence and Bile Tolerance of Listeria monocytogenes. Infect Immun. 2005;73: 894-904. ; Dowd GC, Joyce SA, Hill C, Gahan CGM. Investigation of the mechanisms by which Listeria monocytogenes grows in porcine gallbladder bile. Infect Immun. 2011;79: 369–379.
* Included in the spectral library
** Strain-specific gene of EGD-e
● Locustag from Listeriomics; (https://listeriomics.pasteur.fr)
#Bécavin C, Bouchier C, Lechat P, Archambaud C, Creno S, Gouin E, et al. Comparison of widely used Listeria monocytogenes strains EGD, 10403S, and EGD-e highlights genomic variations underlying differences in pathogenicity. MBio. 2014;5: e00969–14.

### Sheet: EGD-e_Flagellar operons
Locus_tag_EGD-e	Locus_tag_ScottA	Best_match_EGD-e_Uniprot	Best_match_EGD-e_ref●	gene name	Operon#	Description	Note	Supp Note	COG
CRH04_03525	CRH05_04020	tr|Q92DY0|Q92DY0_LISMO	lmo0673		Operon_110	lmo0673	hypothetical protein	FIG00774179: hypothetical protein
CRH04_03530	CRH05_04025	sp|P0DJO8|MOGR_LISMO	lmo0674		Operon_110	lmo0674	hypothetical protein	Motility gene repressor MogR # frameshift	Transcription
CRH04_03540	CRH05_04035		lmo0675		Operon_111	lmo0675	hypothetical protein	Flagellar motor switch protein FliN
CRH04_03545	CRH05_04040	tr|Q8Y959|Q8Y959_LISMO	lmo0676	fliP	Operon_111	similar to flagellar biosynthesic protein FliP; FliP, with proteins FliQ and FliR, forms the core of the central channel in the flagella export apparatus	flagellar biosynthesis protein FliP	Flagellar biosynthesis protein FliP	Cell motility; Intracellular trafficking and secretion;
CRH04_03550	CRH05_04045	tr|Q8Y958|Q8Y958_LISMO	lmo0677	fliQ	Operon_111	similar to flagellar biosynthesis protein FliQ; with proteins FliP and FliR forms the core of the central channel in the flagella export apparatus	flagellar biosynthesis protein FliQ	Flagellar biosynthesis protein FliQ	Cell motility; Intracellular trafficking and secretion;
CRH04_03555	CRH05_04050	tr|Q8Y957|Q8Y957_LISMO	lmo0678	fliR	Operon_111	similar to flagellar biosynthetic protein FliR; FliR, with proteins FliP and FliQ, forms the core of the central channel in the flagella export apparatus	flagellar biosynthesis protein FliR	Flagellar biosynthesis protein FliR	Cell motility; Intracellular trafficking and secretion;
CRH04_03560	CRH05_04055	tr|Q8Y956|Q8Y956_LISMO	lmo0679	flhB	Operon_111	similar to flagellar biosynthetic protein flhB; membrane protein responsible for substrate specificity switching from rod/hook-type export to filament-type export	flagellar biosynthesis protein FlhB	Flagellar biosynthesis protein FlhB	Cell motility; Intracellular trafficking and secretion;
CRH04_03565	CRH05_04060	tr|Q8Y955|Q8Y955_LISMO	lmo0680	flhA	Operon_111	similar to flagella-associated protein flhA; membrane protein involved in the flagellar export apparatus	flagellar biosynthesis protein FlhA	Flagellar biosynthesis protein FlhA	Cell motility; Intracellular trafficking and secretion;
CRH04_03570	CRH05_04065	tr|Q8Y954|Q8Y954_LISMO	lmo0681		Operon_111	similar to flagellar biosynthesis protein FlhF; Positive regulator of class III flagellar genes	flagellar biosynthesis regulator FlhF	Flagellar biosynthesis protein FlhF	Cell motility
CRH04_03575	CRH05_04070	tr|Q8Y953|Q8Y953_LISMO	lmo0682	flgG	Operon_111	similar to flagellar hook-basal body protein FlgG; makes up the distal portion of the flagellar basal body rod	flagellar basal body rod protein FlgG	Flagellar basal-body rod protein FlgG	Cell motility
CRH04_03580	CRH05_04075	tr|Q8Y952|Q8Y952_LISMO	lmo0683		Operon_111	similar to chemotactic methyltransferase CheR	hypothetical protein	Chemotaxis protein methyltransferase CheR (EC 2.1.1.80)	Cell motility; Signal transduction mechanisms;
CRH04_03585	CRH05_04080	sp|Q9XDE8|CHER_LISMO	lmo0684		Operon_111	lmo0684	hypothetical protein	FIG00774517: hypothetical protein
CRH04_03590	CRH05_04085	tr|Q8Y951|Q8Y951_LISMO	lmo0685		Operon_111	similar to motility protein (flagellar motor rotation) MotA; With Mot B forms the ion channels that couple flagellar rotation to proton/sodium motive force across the membrane and forms the stator elements of the rotary flagellar machine	flagellar motor protein MotA	Flagellar motor rotation protein MotA	Cell motility
CRH04_03595	CRH05_04090	tr|Q7AP82|Q7AP82_LISMO	lmo0686	motB	Operon_111	similar to motility protein (flagellar motor rotation) MotB	hypothetical protein	Flagellar motor rotation protein MotB	Cell motility
CRH04_03600	CRH05_04095	tr|Q7AP81|Q7AP81_LISMO	lmo0687		Operon_111	lmo0687	hypothetical protein	FIG00774408: hypothetical protein
CRH04_03605	CRH05_04100	tr|Q8Y950|Q8Y950_LISMO	lmo0688		Operon_111		hypothetical protein	glycosyl transferase, group 2 family protein	Cell wall/membrane biogenesis; General function prediction only;
CRH04_03610	CRH05_04105	tr|Q8Y949|Q8Y949_LISMO	lmo0689		Operon_111	similar to CheA activity-modulating chemotaxis protein CheV	hypothetical protein	Chemotaxis protein CheV (EC 2.7.3.-)	Cell motility; Signal transduction mechanisms;
CRH04_03615	CRH05_04110	tr|Q8Y948|Q8Y948_LISMO	lmo0690	flaA		structural flagella protein	flagellin	Flagellin protein FlaA	Cell motility
CRH04_03620	CRH05_04115	sp|Q02551|FLAA_LISMO	lmo0691	cheY	Operon_112		chemotaxis response regulator CheY	Chemotaxis regulator - transmits chemoreceptor signals to flagelllar motor components CheY	Signal transduction mechanisms
CRH04_03625	CRH05_04120	sp|P0A4H5|CHEY_LISMO	lmo0692	cheA	Operon_112		two-component sensor histidine kinase CheA	Signal transduction histidine kinase CheA (EC 2.7.3.-)	Cell motility; Signal transduction mechanisms;
CRH04_03630	CRH05_04125	sp|Q48768|CHEA_LISMO	lmo0693		Operon_112	similar to flagellar motor switch protein fliY C-terminal part	flagellar motor switch protein	Flagellar motor switch protein FliN	Cell motility; Intracellular trafficking and secretion;
CRH04_03635	CRH05_04130	tr|Q8Y947|Q8Y947_LISMO	lmo0694		Operon_112	lmo0694	hypothetical protein	FIG00774728: hypothetical protein
CRH04_03640	CRH05_04135	tr|Q8Y946|Q8Y946_LISMO	lmo0695		Operon_112	lmo0695	hypothetical protein	hypothetical protein	Cell motility
CRH04_03645	CRH05_04140	tr|Q8Y945|Q8Y945_LISMO	lmo0696	flgD	Operon_112	similar to flagellar hook assembly protein; acts as a scaffold for the assembly of hook proteins onto the flagellar basal body rod	flagellar basal body rod modification protein	Flagellar basal-body rod modification protein FlgD	Cell motility
CRH04_03650	CRH05_04145	tr|Q8Y944|Q8Y944_LISMO	lmo0697	flgE	Operon_112	similar to flagellar hook protein FlgE; the hook connects flagellar basal body to the flagellar filament	flagellar hook protein FlgE	Flagellar hook protein FlgE	Cell motility
CRH04_03655	CRH05_04150	tr|Q92DV7|Q92DV7_LISMO	lmo0698		Operon_112	weakly similar to flagellar switch protein; One of three proteins involved in switching the direction of the flagellar rotation	flagellar motor switch protein	Flagellar motor switch protein FliN	Cell motility; Intracellular trafficking and secretion;
CRH04_03660	CRH05_04155	tr|Q8Y943|Q8Y943_LISMO	lmo0699	fliM	Operon_112	similar to flagellar switch protein FliM; with FliG and FliN makes up the switch complex which is involved in switching the direction of the flagella rotation	flagellar motor switch protein FliM	Flagellar motor switch protein FliM	Cell motility
CRH04_03665	CRH05_04160	tr|Q8Y942|Q8Y942_LISMO	lmo0700		Operon_112	similar to flagellar motor switch protein fliY; One of three proteins involved in switching the direction of the flagellar rotation	flagellar motor switch protein	Flagellar motor switch protein FliN	Cell motility; Intracellular trafficking and secretion; Signal transduction mechanisms;
CRH04_03670	CRH05_04165	tr|Q8Y941|Q8Y941_LISMO	lmo0701		Operon_112	lmo0701	hypothetical protein	FIG00774560: hypothetical protein
CRH04_03675	CRH05_04170	tr|Q8Y940|Q8Y940_LISMO	lmo0702		Operon_112	lmo0702	hypothetical protein	FIG00774477: hypothetical protein	Function unknown
CRH04_03680	CRH05_04175	tr|Q8Y939|Q8Y939_LISMO	lmo0703		Operon_112	lmo0703	hypothetical protein	UDP-N-acetylenolpyruvoylglucosamine reductase (EC 1.1.1.158)
CRH04_03685	CRH05_04180	tr|Q8Y938|Q8Y938_LISMO	lmo0704		Operon_112	lmo0704	hypothetical protein	FIG00774686: hypothetical protein
CRH04_03690	CRH05_04185	tr|Q8Y937|Q8Y937_LISMO	lmo0705	flgK	Operon_112	similar to flagellar hook-associated protein FlgK; with FlgL acts as a hook filament junction protein to join the flagellar filament to the hook	flagellar hook-associated protein FlgK	Flagellar hook-associated protein FlgK	Cell motility
CRH04_03695	CRH05_04190	tr|Q8Y936|Q8Y936_LISMO	lmo0706	flgL	Operon_112	similar to flagellar hook-associated protein 3 FlgL; with FlgK acts as a hook filament junction protein to join the flagellar filament to the hook	flagellar hook-associated protein FlgL	Flagellar hook-associated protein FlgL	Cell motility
CRH04_03700	CRH05_04195	tr|Q8Y935|Q8Y935_LISMO	lmo0707	fliD	Operon_112	similar to flagellar hook-associated protein 2 FliD; involved in flagellin assembly	flagellar capping protein	Flagellar hook-associated protein FliD	Cell motility
CRH04_03705	CRH05_04200	tr|Q8Y934|Q8Y934_LISMO	lmo0708		Operon_112	similar to hypothetical flagellar protein	hypothetical protein	Flagellar biosynthesis protein FliS	Cell motility; Posttranslational modification, protein turnover, chaperones; Intracellular trafficking and secretion;
CRH04_03710	CRH05_04205	tr|Q8Y933|Q8Y933_LISMO	lmo0709		Operon_112	lmo0709	hypothetical protein	FIG00774899: hypothetical protein
CRH04_03715	CRH05_04210	tr|Q8Y932|Q8Y932_LISMO	lmo0710	flgB	Operon_112	similar to flagellar basal-body rod protein flgB; with FlgF and C makes up the proximal portion of the flagellar basal body rod	flagellar basal body rod protein FlgB	Flagellar basal-body rod protein FlgB	Cell motility
CRH04_03720	CRH05_04215	tr|Q8Y931|Q8Y931_LISMO	lmo0711	flgC	Operon_112	similar to flagellar basal-body rod protein flgC; with FlgF and B makes up the proximal portion of the flagellar basal body rod	flagellar basal body rod protein FlgC	Flagellar basal-body rod protein FlgC	Cell motility
CRH04_03725	CRH05_04220	tr|Q92DU3|Q92DU3_LISMO	lmo0712	fliE	Operon_112	similar to flagellar hook-basal body complex protein FliE; forms a junction between the M-ring and FlgB during flagella biosynthesis	flagellar hook-basal body protein FliE	Flagellar hook-basal body complex protein FliE	Cell motility; Intracellular trafficking and secretion;
CRH04_03730	CRH05_04225	sp|Q8Y930|FLIE_LISMO	lmo0713	fliF	Operon_112	similar to flagellar basal-body M-ring protein fliF; the MS-ring anchors the flagellum to the cytoplasmic membrane; part of the flagellar basal body which consists of four rings L, P, S, and M mounted on a central rod	flagellar MS-ring protein	Flagellar M-ring protein FliF	Cell motility; Intracellular trafficking and secretion;
CRH04_03735	CRH05_04230		lmo0714	fliG	Operon_112	similar to flagellar motor switch protein fliG; One of three proteins involved in switching the direction of the flagellar rotation	flagellar motor switch protein G	Flagellar motor switch protein FliG	Cell motility
CRH04_03740	CRH05_04235	tr|Q8Y928|Q8Y928_LISMO	lmo0715	fliH	Operon_112	lmo0715; binds to and inhibits the function of flagella specific ATPase FliI	flagellar assembly protein H	Flagellar assembly protein FliH
CRH04_03745	CRH05_04240	tr|Q8Y927|Q8Y927_LISMO	lmo0716	fliL	Operon_112	similar to H+-transporting ATP synthase alpha chain FliI, flagellar-specific, -; involved in type III protein export during flagellum assembly	flagellum-specific ATP synthase	Flagellum-specific ATP synthase FliI	Cell motility; Intracellular trafficking and secretion;
CRH04_03750	CRH05_04245	tr|Q8Y926|Q8Y926_LISMO	lmo0717		Operon_112	similar to transglycosylase	hypothetical protein	Soluble lytic murein transglycosylase precursor (EC 3.2.1.-)	Cell wall/membrane biogenesis
		tr|Q8Y925|Q8Y925_LISMO
● Locustag from Listeriomics; (https://listeriomics.pasteur.fr)
#Bécavin C, Bouchier C, Lechat P, Archambaud C, Creno S, Gouin E, et al. Comparison of widely used Listeria monocytogenes strains EGD, 10403S, and EGD-e highlights genomic variations underlying differences in pathogenicity. MBio. 2014;5: e00969–14.
